# Warming-induced sex bias underlies rapid recovery but may generate demographic imbalance in sea turtles

**DOI:** 10.64898/2026.01.16.699440

**Authors:** Fitra Arya Dwi Nugraha, Rebekka Allgayer, James Gilbert, Laura Sivess, Kirsten Fairweather, Artur Lopes, Sandra M. Correia, Berta Renom, Albert Taxonera, Stephen J. Rossiter, Justin Travis, Christophe Eizaguirre

## Abstract

Global warming threatens species with temperature-dependent sex determination (TSD) by increasing the risk of extreme offspring sex-ratio bias. In sea turtles, warmer incubation conditions produce more females. Such biases can transiently enhance population growth, while potentially generating demographic imbalance if male scarcity intensifies. Here, we combined 16 years of field monitoring, drone-based sex-ratio surveys, satellite-relayed telemetry, and eco-physiological modelling to comprehensively test whether rising temperatures can underpin the rapid increase in loggerhead (*Caretta caretta*) nesting in Cabo Verde, one of the world’s largest populations. We then tested whether the temperature–demography relationship found in Cabo Verde holds in 28 other loggerhead populations worldwide. In Cabo Verde, historical air temperature, lagged by one generation, was the strongest predictor of current nest counts, consistent with past warming increasing female recruitment into the breeding population. No other environmental characteristics in the breeding or foraging grounds correlated with nest counts. Independently, drone surveys revealed an approximately 9:1 female-to-male breeding sex ratio across two consecutive breeding seasons, while simulations reproduced increasing nesting trajectories under historical warming. Across global loggerhead populations, temperature–demography relationships were widespread and context-dependent, varying with latitude and thermal regime. Overall, these combined lines of evidence reveal a potential paradox of climate-driven recovery in TSD species: warming can increase female recruitment and apparent population growth, while continued directional warming may progressively increase the risk of demographic imbalance through male scarcity.
