## Supplementary table S1 to S4 for "Warming-induced sex bias underlies rapid recovery but may generate demographic imbalance in sea turtles"

### Sheet: Table S1
Table S1. Demographic parameters used in the eco-physiological model to simulate the loggerhead population dynamics in Sal Island. Each adult female present in the reproductive season is assumed to lay an average of three nests. In each nest, the female lays an average of 80 eggs. A value of 0.43 represents the probability of a juvenile surviving and transitioning to the subadult stage; a value o…
Stage	Sex	Juvenile		Subadult		Adult
		male	female	male	female	male	female
Juvenile		0	0	0	0	0	80
Subadult	male	0.43	0	0.495	0	0	0
	female	0	0.43	0	0.495	0	0
Adult	male	0	0	0.35	0	0.95	0
	female	0	0	0	0.35	0	0.95

### Sheet: Table S2
Table S2. Information on all 29 nesting loggerhead populations. Nesting coordinates are points/boundaries that are used for retrieving historical air temperature from NOAA database with N=North, S=South, W=West and E=East. For nesting months, if the Start is November for example and End is February that means nesting month spans from November year x until February year x +1. RMUs: Regional Manage…
Country/ Territory	Location	RMUs (Wallace et al. 2023)	Time series period	Time series data	References	Nesting Site Coordinate				Nesting months
						N	S	W	E	Start	End
Australia	Gnaraloo Bay	Southeast Indian	2008 - 2015	Nest count	Thomson et al., 2016	-21.9556	-24.5142	113.324	113.906	Nov	Feb
Australia	Woongarra	South Pacific	1988 - 2004	Individual nester count	Chaloupka et al., 2008	-24.6274	-25.8546	152.313	153.395	Dec	March
Australia	Wreck Island	South Pacific	1988 - 2004	Individual nester count	Chaloupka et al., 2008	-22.8347	-23.9437	150.989	152.449	Dec	March
Brazil	Bahia and Espirito Santo	Southwest Atlantic	1988 - 2003	Nest count	Marcovaldi & Chaloupka 2007	-12.193	-22.0063	-41.2713	-37.844	Sept	Feb
Brazil	Rio de Janeiro, Farol de Sao	Southwest Atlantic	1992-2010	Nest count	Lima et al., 2012	-21.6392	-22.0742	-41.0749	-40.6665	Sept	March
Cabo Verde	Sal Island	Northeast Atlantic	2008 - 2023	Nest count	This study	16.9	16.5	-23.1	-22.7	August	Sept
Cyprus	Alagadi	Mediterranean	1995 - 2019	Nest count	Omeyer et al., 2021	35.58	35.17	32.8	34.26	May	Sept
Cyprus	Polis/Limni, Chrysochou	Mediterranean	1999 - 2015	Nest count	Casale et al., 2020	35.58	34.4856	32.1837	32.9611	May	Sept
Greece	Peloponnesus, Kyparisssia	Mediterranean	1988 - 2024	Nest count	Margaritoulis et al., 2025	37.7058	37.1	21.2346	21.8718	June	Aug
Greece	Zakynthos island, Laganas bay	Mediterranean	1988 - 2021	Nest count	Margaritoulis et al., 2022	37.9549	37.6269	20.575	21.0239	May	Aug
Japan	Wakayama Prefecture, Minabe, Senri beach	North Pacific	1990 - 2001	Nest count	Hatase et al., 2002	33.8621	33.5276	135.101	135.421	May	Aug
Japan	Shikoku island, Kamoda	North Pacific	1988 - 2004	Individual nester count	Chaloupka et al., 2008	34.0991	33.6058	134.462	134.861	June	Aug
Japan	Yakushima island, Maehama	North Pacific	1989 - 2015	Nest count	Martin et al., 2020	30.9254	30.1847	129.875	130.884	May	July
Japan	Yakushima island, Inakahama	North Pacific	1988 - 2015	Nest count	Martin et al., 2020	30.9254	30.1847	129.875	130.884	May	July
Japan	Yakushima island, Yotsusehama	North Pacific	1999 - 2015	Nest count	Martin et al., 2020	30.9254	30.1847	129.875	130.884	May	July
Mexico	Quintana Roo state, Akumal	Northwest Atlantic	1995 - 2018	Nest count	González et al., 2020	20.7293	19.6464	-87.6496	-86.6884	May	Dec
New Caledonia	La Roche Percee	South Pacific	2006 - 2019	Nest number	Barbier et al., 2023	-21.3451	-21.9256	165.022	165.75	Dec	March
Oman	Masirah island	Northwest Indian	2008 - 2016	Nest count	Willson et al., 2020	20.7031	20.1443	58.6402	58.9724	May	Sept
South Africa	Maputaland Marine Reserve	Southwest Indian	1988 - 2010	Nest count	Nel et al., 2013	-26.7989	-28.2742	32.4579	32.9099	Oct	March
Turkey	Antalya province, Kemer district, Çıralı	Mediterranean	1994 - 2020	Nest count and estimates*	Sönmez et al., 2021; Casale & Margaritoulis, 2010	36.5481	36.0511	29.77	30.5984	May	Sept
UK	Cayman islands	Northwest Atlantic	1998 - 2020	Nest count	Cayman Islands Department of Environment 2022	19.7805	19.2306	-81.4354	-79.6995	June	Dec
USA	Canaveral National Seashore	Northwest Atlantic	1988 - 2003	Nest count	Antworth et al., 2006	29.0036	28.3651	-80.827	-80.5112	April	Oct
USA	Dry Tortugas	Northwest Atlantic	2001 - 2010	Nest number estimates	Richards et al., 2011	24.6333	24.6209	-82.8761	-82.8596	June	Sept
USA	Florida panhandle	Northwest Atlantic	1997 - 2022	Nest count	Florida Fish and Wildlife Conservation Commission	30.49	30.16	-88.39	-85.7	May	Oct
USA	Florida peninsula	Northwest Atlantic	1989 - 2022	Nest count	Florida Fish and Wildlife Conservation Commission	30.8483	24.909	-87.7885	-79.7586	April	Sept
USA	Georgia	Northwest Atlantic	1989 - 2022	Nest count	Georgia Department of Natural Resources 2023	32.0327	30.7098	-81.4679	-80.8198	May	Sept
USA	North and South Carolina	Northwest Atlantic	2001 - 2010	Nest number estimates	Richards et al., 2011	33.2567	30.9471	-81.4679	-79.2672	May	Sept
	Greater Caribbean	Northwest Atlantic	2001 - 2010	Nest number estimates	Richards et al., 2011	21.7466	18.1206	-88.1519	-86.7261	May	Nov
	Northern Gulf of Mexico	Northwest Atlantic	2001 - 2010	Nest number estimates	Richards et al., 2011	29.9471	18.8668	-98.0907	-91.4531	May	Oct
* 2001-2012 was based on estimates; 1994-2000 and 2013-2020 were based on counts

### Sheet: Table S3
Table S3. Standardising factors for number of landings in Kamoda and number of nesters in Woongarra and Wreck Island
Country/ Territory	Location	Type of data	Multiplied by	Source
Australia	Woongarra	Individual nester count	1.94	Barbier et al., 2023
Australia	Wreck island	Individual nester count	1.94	Barbier et al., 2023
Japan	Shikoku island, Tokushima prefecture, Anan city, Kamoda	Number of landings	0.4604	Average from: Barbier et al., 2023 (59.02%); Margaritoulis et al., 2022 (26.2%); Margaritoulis et al., 2023 (38%); Okuyama et al., 2020 (57.02%); Weishampel et al., 2003 (50%)

### Sheet: Table S4
Table S4. Model selection using the corrected Akaike Information Criterion (AICc) for nest counts on Sal Island in relation to interactions among potential predictors. Predictor temp31 is air temperature 31 years before the nesting season; chla_one to chla_four are chlorophyll-a concentrations at the foraging ground one to four years before the nesting season; sst_one to sst_four are sea surface …
Model names	K	AICc	Delta_AICc	ModelLik	AICcWt	LL	Cum.Wt
temp31	3	49.8912	0	1	0.723547	-20.9456	0.723547
sst_two * temp31	5	55.5018	5.61053	0.0604908	0.0437679	-19.7509	0.767315
sst_three * temp31	5	55.5433	5.65205	0.0592478	0.0428686	-19.7717	0.810184
chla_one * temp31	5	56.0548	6.16358	0.0458771	0.0331943	-20.0274	0.843378
chla_bg * temp31	5	56.2881	6.39682	0.0408271	0.0295404	-20.144	0.872918
sst_one * temp31	5	56.3475	6.45626	0.0396316	0.0286753	-20.1738	0.901594
sst_bg * temp31	5	56.6026	6.71135	0.0348857	0.0252415	-20.3013	0.926835
sst_four * temp31	5	56.7083	6.81702	0.0330904	0.0239425	-20.3541	0.950778
chla_two * temp31	5	57.4637	7.57247	0.0226809	0.0164107	-20.7319	0.967188
chla_four * temp31	5	57.8136	7.92238	0.0190404	0.0137767	-20.9068	0.980965
chla_three * temp31	5	57.8153	7.92401	0.0190249	0.0137654	-20.9076	0.994731
sst_four * chla_four	5	61.8738	11.9826	0.00250043	0.00180918	-22.9369	0.99654
Null	2	63.4897	13.5984	0.00111466	0.000806508	-29.2833	0.997346
sst_two	3	64.7775	14.8862	0.000585465	0.000423612	-28.3887	0.99777
chla_four	3	65.2477	15.3564	0.000462798	0.000334856	-28.6238	0.998105
sst_three	3	65.6743	15.783	0.000373907	0.00027054	-28.8371	0.998375
sst_three * chla_three	5	66.0672	16.1759	0.000307216	0.000222285	-25.0336	0.998598
sst_one	3	66.108	16.2167	0.000301011	0.000217796	-29.054	0.998815
chla_bg	3	66.4366	16.5453	0.000255403	0.000184796	-29.2183	0.999
sst_four	3	66.4511	16.5599	0.000253555	0.000183459	-29.2256	0.999184
chla_three	3	66.4554	16.5641	0.000253013	0.000183067	-29.2277	0.999367
chla_two	3	66.5396	16.6484	0.000242577	0.000175516	-29.2698	0.999542
chla_one	3	66.5609	16.6696	0.000240016	0.000173663	-29.2804	0.999716
sst_bg	3	66.5666	16.6753	0.000239334	0.000173169	-29.2833	0.999889
sst_two * chla_two	5	68.1785	18.2873	0.000106898	7.73457e-05	-26.0893	0.999966
sst_one * chla_one	5	70.106	20.2147	4.07782e-05	2.95049e-05	-27.053	0.999996
sst_bg * chla_bg	5	74.0157	24.1244	5.77362e-06	4.17749e-06	-29.0078	1
Predictor explanations:
temp31: historical air temperature of 31-year time lag
sst: sea surface temperature
chla: chlorophyll-a concentration
bg: breeding ground
suffixes one to four after sst or chla indicate measurements at the foraging ground one to four years before the nesting season.
